# Fine tuning of hormonal signaling is linked to dormancy status in sweet cherry flower buds

**DOI:** 10.1101/423871

**Authors:** Noémie Vimont, Adrian Schwarzenberg, Mirela Domijan, Armel S. L. Donkpegan, Rémi Beauvieux, Loïck le Dantec, Mustapha Arkoun, Frank Jamois, Jean-Claude Yvin, Philip A. Wigge, Elisabeth Dirlewanger, Sandra Cortijo, Bénédicte Wenden

## Abstract

In temperate trees, optimal timing and quality of flowering directly depend on adequate winter dormancy progression, regulated by a combination of chilling and warm temperatures. Physiological, genetic and functional genomic studies have shown that hormones play a key role in bud dormancy establishment, maintenance and release. We combined physiological, transcriptional analyses, quantification of abscisic acid (ABA) and gibberellins (GAs), and modelling to further investigate how these signaling pathways are associated with dormancy progression in the flower buds of two sweet cherry cultivars.

Our results demonstrated that GA-associated pathways have distinct functions and may be differentially related with dormancy. In addition, ABA levels rise at the onset of dormancy, associated with enhanced expression of ABA biosynthesis *PavNCED* genes, and decreased prior to dormancy release. Following the observations that ABA levels are correlated with dormancy depth, we identified *PavUG71B6*, a sweet cherry *UDP-GLYCOSYLTRANSFERASE* gene that up-regulates active catabolism of ABA to ABA-GE and may be associated with low ABA content in the early cultivar. Subsequently, we modelled ABA content and dormancy behavior in three cultivars based on the expression of a small set of genes regulating ABA levels. These results strongly suggest the central role of ABA pathway in the control of dormancy progression and open up new perspectives for the development of molecular-based phenological modelling.
