## Supplementary tables for "Fine tuning of hormonal signaling is linked to dormancy status in sweet cherry flower buds"

### Sheet: TableS1
Table S1. Description of the flower bud samples used for hormone quantification and RNA-seq and total number of mapped reads for RNA-seq data. Transcriptome coverage was calculated as the total mapped read lengths divided by the transcriptome sequence length.
Sampling Date	Chill accumulation (in sum of chilling hours)	Chill accumulation (in sum of chill portions)	Cultivar	Tissue	Biological Replicate (Tree number)	RNA-seq	Raw reads number	Percentage of mapped reads	Transcriptome coverage	Hormone quantification
2015-07-07	0	0	Cristobalina	Flower buds	1	x	16836657	92.21	23.24	x
2015-07-07	0	0	Cristobalina	Flower buds	2	x	27173911	92.43	37.59	x
2015-07-07	0	0	Cristobalina	Flower buds	3	x	17370642	93.47	24.3	x
2015-08-04	0	0	Cristobalina	Flower buds	1	x	27317813	92.89	37.98	x
2015-08-04	0	0	Cristobalina	Flower buds	2	x	15409675	94.99	21.91	x
2015-08-04	0	0	Cristobalina	Flower buds	3	x	21587832	91.82	29.67	x
2015-09-01	0	0	Cristobalina	Flower buds	1	x	33564997	90.93	45.68	x
2015-09-01	0	0	Cristobalina	Flower buds	2	x	22687193	89.58	30.42	x
2015-09-01	0	0	Cristobalina	Flower buds	3	x	29845882	89.55	40	x
2015-10-06	72	5.42	Cristobalina	Flower buds	1	x	28631644	91.29	39.12	x
2015-10-06	72	5.42	Cristobalina	Flower buds	3	x	25487303	91.16	34.77	x
2015-11-03	105	10.69	Cristobalina	Flower buds	1	x	24472340	91.37	33.47	x
2015-11-03	105	10.69	Cristobalina	Flower buds	2	x	25942829	90.85	35.28	x
2015-11-03	105	10.69	Cristobalina	Flower buds	3	x	19407909	90.13	26.18	x
2015-12-01	218	23.29	Cristobalina	Flower buds	1	x	26185490	90.04	35.29	x
2015-12-01	218	23.29	Cristobalina	Flower buds	2	x	23593180	90.15	31.83	x
2015-12-01	218	23.29	Cristobalina	Flower buds	3	x	24284686	91.11	33.12	x
2015-12-15	361	33.86	Cristobalina	Flower buds	1	x	26826390	89.21	35.82	x
2015-12-15	361	33.86	Cristobalina	Flower buds	2	x	30308726	88.43	40.11	x
2015-12-15	361	33.86	Cristobalina	Flower buds	3	x	32944822	87.97	43.38	x
2015-12-29	402	41.8	Cristobalina	Flower buds	1	x	30113219	90.27	40.68	x
2015-12-29	402	41.8	Cristobalina	Flower buds	2	x	29174364	87.85	38.36	x
2015-12-29	402	41.8	Cristobalina	Flower buds	3	x	27131859	88.6	35.98	x
2016-01-26	622	64.33	Cristobalina	Flower buds	1	x	27859984	89.03	37.12	x
2016-01-26	622	64.33	Cristobalina	Flower buds	2	x	27972589	89.4	37.43	x
2016-01-26	622	64.33	Cristobalina	Flower buds	3	x	29829984	88.64	39.57	x
2016-02-23	836	84.18	Cristobalina	Flower buds	1	x	27075167	88.35	35.8	x
2016-02-23	836	84.18	Cristobalina	Flower buds	2	x	25531516	82.39	31.48	x
2016-02-23	836	84.18	Cristobalina	Flower buds	3	x	28534106	86.86	37.1	x
2015-07-07	0	0	Garnet	Flower buds	1	x	19732630	93.04	27.48
2015-07-07	0	0	Garnet	Flower buds	2	x	16192637	93.15	22.58
2015-07-07	0	0	Garnet	Flower buds	3	x	13604575	94.16	19.17
2015-08-04	0	0	Garnet	Flower buds	1	x	33009823	92.23	45.57
2015-08-04	0	0	Garnet	Flower buds	2	x	34101980	90.81	46.35
2015-08-04	0	0	Garnet	Flower buds	3	x	22506688	90.59	30.52
2015-09-01	0	0	Garnet	Flower buds	1	x	28121082	89.8	37.8
2015-09-01	0	0	Garnet	Flower buds	2	x	23330308	91.17	31.84
2015-09-01	0	0	Garnet	Flower buds	3	x	25171855	89.03	33.54
2015-10-06	72	5.42	Garnet	Flower buds	2	x	24796656	87.71	32.55
2015-10-06	72	5.42	Garnet	Flower buds	3	x	22657972	87.1	29.54
2015-11-03	105	10.69	Garnet	Flower buds	1	x	22213907	89.73	29.83
2015-11-03	105	10.69	Garnet	Flower buds	2	x	26233269	87.93	34.52
2015-11-03	105	10.69	Garnet	Flower buds	3	x	31749323	88.69	42.14
2015-12-01	218	23.29	Garnet	Flower buds	1	x	25372357	89.05	33.82
2015-12-01	218	23.29	Garnet	Flower buds	2	x	22612198	89	30.12
2015-12-01	218	23.29	Garnet	Flower buds	3	x	23599846	91.51	32.32
2015-12-29	402	41.8	Garnet	Flower buds	1	x	29247112	86.21	37.74
2015-12-29	402	41.8	Garnet	Flower buds	3	x	30004722	87.89	39.47
2015-12-29	402	41.8	Garnet	Flower buds	1	x	26849847	88.35	35.5
2016-01-13	464	53.76	Garnet	Flower buds	2	x	32080457	87.56	42.04
2016-01-13	464	53.76	Garnet	Flower buds	3	x	25380660	85.61	32.52
2016-01-13	464	53.76	Garnet	Flower buds	1	x	25938547	86.09	33.42
2016-01-26	622	64.33	Garnet	Flower buds	2	x	27099661	87.01	35.29
2016-01-26	622	64.33	Garnet	Flower buds	3	x	26092890	85.76	33.49
2016-02-23	836	84.18	Garnet	Flower buds	1	x	24939797	85.47	31.9
2016-02-23	836	84.18	Garnet	Flower buds	2	x	26941963	82.71	33.35
2016-02-23	836	84.18	Garnet	Flower buds	3	x	26813931	87.72	35.2
2016-03-22	1131	104.06	Garnet	Flower buds	1	x	24518688	87.76	32.21
2016-03-22	1131	104.06	Garnet	Flower buds	2	x	25817444	89.44	34.56
2016-03-22	1131	104.06	Garnet	Flower buds	3	x	24954135	87.79	32.79
2015-07-07	0	0	Regina	Flower buds	1	x	21414558	94.17	30.18	x
2015-07-07	0	0	Regina	Flower buds	2	x	22752073	93.45	31.82	x
2015-08-04	0	0	Regina	Flower buds	1	x	26489425	89.23	35.38	x
2015-08-04	0	0	Regina	Flower buds	2	x	47879253	88.72	63.58	x
2015-09-01	0	0	Regina	Flower buds	1	x	27270606	90.45	36.92	x
2015-09-01	0	0	Regina	Flower buds	2	x	23456792	44.74	15.71	x
2015-10-06	72	5.42	Regina	Flower buds	1	x	26746420	89.67	35.9	x
2015-10-06	72	5.42	Regina	Flower buds	2	x	28820519	92.52	39.91	x
2015-11-03	105	10.69	Regina	Flower buds	1	x	22763066	83.05	28.29	x
2015-11-03	105	10.69	Regina	Flower buds	2	x	22816210	86.73	29.62	x
2015-12-01	218	23.29	Regina	Flower buds	1	x	27006328	87.19	35.24	x
2015-12-01	218	23.29	Regina	Flower buds	2	x	27629257	86.41	35.73	x
2015-12-29	402	41.8	Regina	Flower buds	1	x	23487902	86.81	30.52	x
2015-12-29	402	41.8	Regina	Flower buds	2	x	27610226	87.03	35.96	x
2016-01-26	622	64.33	Regina	Flower buds	1	x	25841539	84.55	32.7	x
2016-01-26	622	64.33	Regina	Flower buds	2	x	26797880	84.67	33.96	x
2016-02-23	836	84.18	Regina	Flower buds	1	x	29118625	84.8	36.96	x
2016-02-23	836	84.18	Regina	Flower buds	2	x	26500707	82.89	32.88	x
2016-03-08	981	94.41	Regina	Flower buds	1	x	29788167	88.03	39.25	x
2016-03-08	981	94.41	Regina	Flower buds	2	x	29150690	85.58	37.34	x
2016-03-22	1131	104.06	Regina	Flower buds	1	x	28014724	85.74	35.95	x
2016-03-22	1131	104.06	Regina	Flower buds	2	x	27631703	86.84	35.91	x

### Sheet: TableS2
Table S2. Details of the genes related to ABA and GA pathways analysed in the project. We selected and investigated genes involved in the hormonal signaling pathways as predicted by functional annotations obtained with the mappers Mercator4 (ref) and eggNOG, crossed with the best match from a tblastn on Arabidopsis thaliana sequences.
Pathway	Name	gene id	Function	Mercator4 Description	eggNOG Description	TAIR Match	TAIR Description	Predicted function
ABA	PavAAO3	PAV06_REGINAg0284911	Synthesis	abscisic aldehyde oxidase	Indole-3-acetaldehyde oxidase-like	AT2G27150	AAO3	Aldehyde oxidase delta isoform catalyzing the final step in abscisic acid biosynthesis
ABA	PavABA1a	PAV07_REGINAg0340851	Synthesis	zeaxanthin epoxidase (ABA1)	Converts zeaxanthin into antheraxanthin and subsequently violaxanthin	AT5G67030	ABA1, ZEP	Zeaxanthin epoxidase gene that functions in the first step of the biosynthesis of the abiotic stress hormone abscisic acid
ABA	PavABA1b	PAV02_REGINAg0084491	Synthesis	zeaxanthin epoxidase (ABA1)	Zeaxanthin epoxidase	AT5G67030	ABA1, ZEP	Zeaxanthin epoxidase gene that functions in the first step of the biosynthesis of the abiotic stress hormone abscisic acid
ABA	PavABA1c	PAV02_REGINAg0084431	Synthesis	zeaxanthin epoxidase (ABA1)	Zeaxanthin epoxidase	AT5G67030	ABA1, ZEP	Zeaxanthin epoxidase gene that functions in the first step of the biosynthesis of the abiotic stress hormone abscisic acid
ABA	PavABA2	SCA_138g0402891	Synthesis	xanthoxin oxidase (ABA2)	Xanthoxin	AT1G52340	ABA2	Cytosolic short-chain dehydrogenase/reductase involved in the conversion of xanthoxin to ABA-aldehyde during ABA biosynthesis
ABA	PavABA4a	SCA_281g0410161	Synthesis	neoxanthin synthase (ABA4)	Domain of unknown function (DUF4281)	AT1G67080	ABA4	Required for neoxanthin biosynthesis, an intermediary step in abscisic acid biosynthesis
ABA	PavABA4b	PAV05_REGINAg0228051	Synthesis	neoxanthin synthase (ABA4)	Domain of unknown function (DUF4281)	AT1G67080	ABA4	Required for neoxanthin biosynthesis, an intermediary step in abscisic acid biosynthesis
ABA	PavABA4c	PAV03_REGINAg0161581	Synthesis	neoxanthin synthase (ABA4)	Domain of unknown function (DUF4281)	AT1G67080	ABA4	Required for neoxanthin biosynthesis, an intermediary step in abscisic acid biosynthesis
ABA	PavABF1a	SCA_196g0406761	Signalling	transcription factor (bZIP)	ABSCISIC ACID-INSENSITIVE 5-like protein	AT1G49720	ABF1	Binds to abscisic acid response elements. May mediate transcriptional regulation of ABA responses.
ABA	PavABF1b	PAV08_REGINAg0381971	Signalling	transcription factor (bZIP)	ABSCISIC ACID-INSENSITIVE 5-like protein	AT1G49720	ABF1	Binds to abscisic acid response elements. May mediate transcriptional regulation of ABA responses.
ABA	PavABF1c	PAV01_REGINAg0062921	Signalling	no hits & (original description: none)	ABSCISIC ACID-INSENSITIVE 5-like protein	AT1G49720	ABF1	Binds to abscisic acid response elements. May mediate transcriptional regulation of ABA responses.
ABA	PavABF3a	PAV02_REGINAg0096611	Signalling	transcription factor (bZIP)	ABSCISIC ACID-INSENSITIVE 5-like protein	AT4G34000	ABF3	ABA-responsive element-binding protein with similarity to transcription factors that is expressed in response to stress and abscisic acid
ABA	PavABF3b	PAV02_REGINAg0096611	Signalling	transcription factor (bZIP)	ABSCISIC ACID-INSENSITIVE 5-like protein	AT4G34000	ABF3	ABA-responsive element-binding protein with similarity to transcription factors that is expressed in response to stress and abscisic acid
ABA	PavABF3c	PAV01_REGINAg0072151	Signalling	transcription factor (bZIP)	ABSCISIC ACID-INSENSITIVE 5-like protein	AT4G34000	ABF3	ABA-responsive element-binding protein with similarity to transcription factors that is expressed in response to stress and abscisic acid
ABA	PavABI5a	PAV01_REGINAg0062941	Signalling	transcription factor (bZIP)	ABSCISIC ACID-INSENSITIVE 5-like protein	AT2G36270	ABI5, GIA1	Basic leucine zipper transcription factor family, involved in ABA signalling
ABA	PavABI5b	PAV07_REGINAg0337771	Signalling	Protein ABSCISIC ACID-INSENSITIVE 5	Protein ABSCISIC ACID-INSENSITIVE	AT2G36270	ABI5, GIA1	Basic leucine zipper transcription factor family, involved in ABA signalling
ABA	PavABI5c	PAV07_REGINAg0337761	Signalling	transcription factor (bZIP)	Protein ABSCISIC ACID-INSENSITIVE	AT2G36270	ABI5, GIA1	Basic leucine zipper transcription factor family, involved in ABA signalling
ABA	PavABI5d	PAV06_REGINAg0285671	Signalling	transcription factor (bZIP)	ABSCISIC ACID-INSENSITIVE 5-like protein	AT2G36270	ABI5, GIA1	Basic leucine zipper transcription factor family, involved in ABA signalling
ABA	PavABI5e	000345F_QUIVER_OBJg0441031	Signalling	transcription factor (bZIP)	ABSCISIC ACID-INSENSITIVE 5-like protein	AT2G36270	ABI5, GIA1	Basic leucine zipper transcription factor family, involved in ABA signalling
ABA	PavCYP707A1b	PAV05_REGINAg0234291	Catabolism	abscisic acid hydroxylase	Belongs to the cytochrome P450 family	AT4G19230	CYP707A1	ABA 8'-hydroxylase activity, involved in ABA catabolism
ABA	PavCYP707A2	PAV06_REGINAg0272091	Catabolism	abscisic acid hydroxylase	Belongs to the cytochrome P450 family	AT2G29090	CYP707A2	ABA 8'-hydroxylase activity, involved in ABA catabolism
ABA	PavCYP707A4a	PAV08_REGINAg0381891	Catabolism	abscisic acid hydroxylase	Belongs to the cytochrome P450 family	AT3G19270	CYP707A4	ABA 8'-hydroxylase activity, involved in ABA catabolism
ABA	PavCYP707A4b	PAV07_REGINAg0340951	Catabolism	Abscisic acid 8-hydroxylase 4	Cytochrome P450	AT3G19270	CYP707A4	ABA 8'-hydroxylase activity, involved in ABA catabolism
ABA	PavCYP707A4c	PAV01_REGINAg0063031	Catabolism	abscisic acid hydroxylase	Belongs to the cytochrome P450 family	AT3G19270	CYP707A4	ABA 8'-hydroxylase activity, involved in ABA catabolism
GA	PavGA20ox1a	PAV01_REGINAg0063871	Synthesis	gibberellin 20-oxidase	Belongs to the iron ascorbate-dependent oxidoreductase family	AT4G25420	gibberellin 20-oxidase 1	Gibberellin 20-oxidase activity, involved in GA pathway biosynthesis
GA	PavGA20ox1b	PAV02_REGINAg0113621	Synthesis	gibberellin 20-oxidase	Belongs to the iron ascorbate-dependent oxidoreductase family	AT4G25420	gibberellin 20-oxidase 1	Gibberellin 20-oxidase activity, involved in GA pathway biosynthesis
GA	PavGA20ox1c	PAV02_REGINAg0132531	Synthesis	gibberellin 20-oxidase	Belongs to the iron ascorbate-dependent oxidoreductase family	AT4G25420	gibberellin 20-oxidase 1	Gibberellin 20-oxidase activity, involved in GA pathway biosynthesis
GA	PavGA20ox1d	PAV05_REGINAg0238041	Synthesis	Gibberellin 20 oxidase 1	Gibberellin 20 oxidase	AT1G17030
GA	PavGA20ox2a	PAV01_REGINAg0075791	Synthesis	gibberellin 20-oxidase	Belongs to the iron ascorbate-dependent oxidoreductase family	AT5G51810	gibberellin 20 oxidase 2	Gibberellin 20-oxidase activity, involved in GA pathway biosynthesis
GA	PavGA20ox2b	PAV01_REGINAg0075731	Synthesis	gibberellin 20-oxidase	Belongs to the iron ascorbate-dependent oxidoreductase family	AT5G51810	gibberellin 20 oxidase 2	Gibberellin 20-oxidase activity, involved in GA pathway biosynthesis
GA	PavGA20ox2c	PAV01_REGINAg0075721	Synthesis	gibberellin 20-oxidase	Belongs to the iron ascorbate-dependent oxidoreductase family	AT5G51810	gibberellin 20 oxidase 2	Gibberellin 20-oxidase activity, involved in GA pathway biosynthesis
GA	PavGA20ox2d	PAV01_REGINAg0063841	Synthesis	gibberellin 20-oxidase	Belongs to the iron ascorbate-dependent oxidoreductase family	AT5G51810	gibberellin 20 oxidase 2	Gibberellin 20-oxidase activity, involved in GA pathway biosynthesis
GA	PavGA20ox3	PAV01_REGINAg0063861	Synthesis	Gibberellin 20 oxidase 3	Belongs to the iron ascorbate-dependent oxidoreductase family	AT5G07200	gibberellin 20-oxidase 3	Gibberellin 20-oxidase activity, involved in GA pathway biosynthesis
GA	PavGA20ox4a	PAV08_REGINAg0374821	Synthesis	no hits & (original description: none)	NA	AT1G60980	gibberellin 20-oxidase 4	Gibberellin 20-oxidase activity, involved in GA pathway biosynthesis
GA	PavGA20ox4b	PAV08_REGINAg0361181	Synthesis	no hits & (original description: none)	2OG-Fe(II) oxygenase superfamily	AT1G60980	gibberellin 20-oxidase 4	Gibberellin 20-oxidase activity, involved in GA pathway biosynthesis
GA	PavGA2ox1a	PAV04_REGINAg0205591	Catabolism	gibberellin 2-oxidase	Belongs to the iron ascorbate-dependent oxidoreductase family	AT1G78440	gibberellin 2-oxidase 1	Gibberellin 2-oxidase activity, involved in GA pathway catabolism
GA	PavGA2ox1b	PAV01_REGINAg0001401	Catabolism	G-type lectin S-receptor-like serine/threonine-protein kinase	serine threonine-protein kinase	AT1G78440	gibberellin 2-oxidase 1	Gibberellin 2-oxidase activity, involved in GA pathway catabolism
GA	PavGA2ox2	PAV04_REGINAg0195141	Catabolism	gibberellin 2-oxidase	Belongs to the iron ascorbate-dependent oxidoreductase family	AT1G30040	gibberellin 2-oxidase 2	Gibberellin 2-oxidase activity, involved in GA pathway catabolism
GA	PavGA2ox4	PAV01_REGINAg0015031	Catabolism	gibberellin 2-oxidase	Belongs to the iron ascorbate-dependent oxidoreductase family	AT1G47990	gibberellin 2-oxidase 4	Gibberellin 2-oxidase activity, involved in GA pathway catabolism
GA	PavGA2ox6	PAV03_REGINAg0139101	Catabolism	gibberellin 2-oxidase	Belongs to the iron ascorbate-dependent oxidoreductase family	AT1G02400	gibberellin 2-oxidase 6	Gibberellin 2-oxidase activity, involved in GA pathway catabolism
GA	PavGA2ox8a	PAV01_REGINAg0050991	Catabolism	Gibberellin 2-beta-dioxygenase 8	Belongs to the iron ascorbate-dependent oxidoreductase family	AT1G79760
GA	PavGA2ox8b	PAV04_REGINAg0187231	Catabolism	Gibberellin 2-beta-dioxygenase 8	Belongs to the iron ascorbate-dependent oxidoreductase family	AT4G21200	gibberellin 2-oxidase 8	Gibberellin 2-oxidase activity, involved in GA pathway catabolism
GA	PavGA2ox8c	PAV04_REGINAg0213731	Catabolism	Gibberellin 2-beta-dioxygenase 8	Belongs to the iron ascorbate-dependent oxidoreductase family	AT4G21200	gibberellin 2-oxidase 8	Gibberellin 2-oxidase activity, involved in GA pathway catabolism
GA	PavGA3ox1a	PAV07_REGINAg0354561	Synthesis	gibberellin 3-oxidase	Belongs to the iron ascorbate-dependent oxidoreductase family	AT1G15550	gibberellin 3-oxidase 1	Gibberellin 3-oxidase activity, involved in later steps of the gibberellic acid biosynthetic pathway
GA	PavGA3ox1b	PAV03_REGINAg0149251	Synthesis	gibberellin 3-oxidase	Belongs to the iron ascorbate-dependent oxidoreductase family	AT1G15550	gibberellin 3-oxidase 1	Gibberellin 3-oxidase activity, involved in later steps of the gibberellic acid biosynthetic pathway
GA	PavGA3ox1c	PAV02_REGINAg0095261	Synthesis	Gibberellin 3-beta-dioxygenase 1	Belongs to the iron ascorbate-dependent oxidoreductase family	AT1G15550	gibberellin 3-oxidase 1	Gibberellin 3-oxidase activity, involved in later steps of the gibberellic acid biosynthetic pathway
GA	PavGA3ox1d	PAV01_REGINAg0067161	Synthesis	gibberellin 3-oxidase	Belongs to the iron ascorbate-dependent oxidoreductase family	AT1G15550	gibberellin 3-oxidase 1	Gibberellin 3-oxidase activity, involved in later steps of the gibberellic acid biosynthetic pathway
GA	PavGA3ox4	PAV01_REGINAg0067151	Synthesis	gibberellin 3-oxidase	Belongs to the iron ascorbate-dependent oxidoreductase family	AT2G24070		Family of unknown function (DUF566)
GA	PavGASA1a	PAV01_REGINAg0054291	Signalling	GASA precursor polypeptide	Gibberellin-regulated protein	AT1G75750	GASA1	Involved in gibberellic acid mediated signaling pathway, regulated by brassinosteroid and GA
GA	PavGASA1b	PAV05_REGINAg0236411	Signalling	no hits & (original description: none)	Domain of unknown function (DUF1995)	AT1G75750	GASA1	Involved in gibberellic acid mediated signaling pathway, regulated by brassinosteroid and GA
GA	PavGASA1c	PAV07_REGINAg0345361	Signalling	GASA precursor polypeptide	Gibberellin-regulated protein 11-like	AT1G75750	GASA1	Involved in gibberellic acid mediated signaling pathway, regulated by brassinosteroid and GA
GA	PavGASA2	PAV05_REGINAg0253451	Signalling	GASA precursor polypeptide	Gibberellin regulated protein	AT4G09610	GASA2, Gibberellin-regulated family protein
GA	PavGASA4	PAV08_REGINAg0378511	Signalling	no hits & (original description: none)	NA	AT5G15230	GASA4, Gibberellin-regulated family protein	Involved in gibberellic acid mediated signaling pathway, promotes GA responses and exhibits redox activity.
GA	PavGASA6	PAV03_REGINAg0177751	Signalling	GASA precursor polypeptide	Gibberellin-regulated protein	AT1G74670	GASA6, Gibberellin-regulated family protein	GA-stimulated protein
GA	PavGASAa	PAV03_REGINAg0162611	Signalling	GASA precursor polypeptide	Gibberellin regulated protein	AT3G10185	Gibberellin-regulated family protein	Gibberellin-regulated GASA/GAST/Snakin family protein
GA	PavGASAb	PAV04_REGINAg0222071	Signalling	GASA precursor polypeptide	Gibberellin regulated protein	AT3G10185	Gibberellin-regulated family protein	Gibberellin-regulated GASA/GAST/Snakin family protein
GA	PavGASAc	PAV05_REGINAg0255661	Signalling	GASA precursor polypeptide	Gibberellin regulated protein	AT3G10185	Gibberellin-regulated family protein	Gibberellin-regulated GASA/GAST/Snakin family protein
GA	PavGASAd	PAV08_REGINAg0370341	Signalling	GASA precursor polypeptide	Gibberellin-regulated protein	AT3G10185	Gibberellin-regulated family protein	Gibberellin-regulated GASA/GAST/Snakin family protein
GA	PavGID1B	PAV08_REGINAg0400271	Receptor	GID1-type gibberellin receptor	Gibberellin receptor	AT3G63010	GID1B	GA-binding activity, with higher affinity to GA4. Interacts with DELLA proteins in vivo in the presence of GA4
GA	PavGID1C	PAV06_REGINAg0311161	Receptor	GID1-type gibberellin receptor	Gibberellin receptor	AT5G27320	GID1C	GA-binding activity, with higher affinity to GA4. Interacts with DELLA proteins in vivo in the presence of GA4
ABA	PavHAB1	PAV07_REGINAg0350441	Signalling	regulatory phosphatase component of cytoplasm-localized abscisic acid receptor complex	phosphatase 2C	AT1G72770	HAB1	PP2C, regulates activation of Snf1-related kinase OST1 by ABA
ABA	PavNCED1	PAV02_REGINAg0086121	Synthesis	carotenoid cleavage dioxygenase (CCD1)	Carotenoid 9,10(9',10')-cleavage dioxygenase	AT3G63520	NCED1	9-cis-epoxycarotenoid dioxygenase activity
ABA	PavNCED3	PAV04_REGINAg0205581	Synthesis	neoxanthin cleavage protein	9-cis-epoxycarotenoid dioxygenase	AT3G14440	NCED3	9-cis-epoxycarotenoid dioxygenase, a key enzyme in the biosynthesis of abscisic acid. Regulated in response to drought and salinity.
ABA	PavNCED4	PAV01_REGINAg0039541	Synthesis	carotenoid cleavage dioxygenase (CCD4)	carotenoid cleavage dioxygenase 4	AT4G19170	NCED4	chloroplast-targeted member of a family of enzymes similar to nine-cis-epoxycarotenoid dioxygenase
ABA	PavNCED6	PAV01_REGINAg0007941	Synthesis	neoxanthin cleavage protein	9-cis-epoxycarotenoid dioxygenase NCED6	AT3G24220	NCED6	A member of gene NCED-related gene family, encodes 9-cis-epoxycarotenoid dioxygenase, a key enzyme in the biosynthesis of abscisic acid. The expression of this gene declines during the first 12h of seed imbibition.
ABA	PavNCED9	PAV04_REGINAg0195411	Synthesis	neoxanthin cleavage protein	9-cis-epoxycarotenoid dioxygenase	AT1G78390	NCED9	Encodes 9-cis-epoxycarotenoid dioxygenase, a key enzyme in the biosynthesis of abscisic acid. The expression of this gene increases during the first 6h of imbibition.
ABA	PavPYL11	PAV04_REGINAg0192551	Receptor	receptor component PYL/RCAR of cytoplasm-localized abscisic acid receptor complex	Abscisic acid receptor	AT5G45860	PYL11, RCAR5	Abscisic acid sensors. Mediate ABA-dependent regulation of protein phosphatase 2Cs ABI1 and ABI2.
ABA	PavPYL2	PAV01_REGINAg0060361	Receptor	receptor component PYL/RCAR of cytoplasm-localized abscisic acid receptor complex	Abscisic acid receptor	AT2G26040	PYL2	PYR1-like 2, Abscisic acid sensors. Mediate ABA-dependent regulation of protein phosphatase 2Cs ABI1 and ABI2.
ABA	PavPYL4a	PAV06_REGINAg0304741	Receptor	receptor component PYL/RCAR of cytoplasm-localized abscisic acid receptor complex	Abscisic acid receptor	AT2G38310	PYL4, RCAR10	Abscisic acid sensors. Mediate ABA-dependent regulation of protein phosphatase 2Cs ABI1 and ABI2.
ABA	PavPYL4b	PAV02_REGINAg0128411	Receptor	receptor component PYL/RCAR of cytoplasm-localized abscisic acid receptor complex	Abscisic acid receptor	AT2G38310	PYL4, RCAR10	Abscisic acid sensors. Mediate ABA-dependent regulation of protein phosphatase 2Cs ABI1 and ABI2.
ABA	PavPYL8	PAV02_REGINAg0135131	Receptor	receptor component PYL/RCAR of cytoplasm-localized abscisic acid receptor complex	Abscisic acid receptor	AT5G53160	PYL8, RCAR3	Regulatory component of ABA receptor. Interacts with protein phosphatase 2Cs ABI1 and ABI2. Stimulates ABA signaling.
ABA	PavPYL9	PAV02_REGINAg0118561	Receptor	receptor component PYL/RCAR of cytoplasm-localized abscisic acid receptor complex	Abscisic acid receptor	AT1G01360	PYL9, RCAR1	Encodes RCAR1 (regulatory components of ABA receptor). Interacts with and regulates the type 2C protein phosphatases (PP2Cs) ABI1 and ABI2. Functions as abscisic acid sensor.
ABA	PavPYR1a	PAV05_REGINAg0230981	Receptor	receptor component PYL/RCAR of cytoplasm-localized abscisic acid receptor complex	Abscisic acid receptor	AT4G17870	PYR1, RCAR11	Abscisic acid sensors. Mediate ABA-dependent regulation of protein phosphatase 2Cs ABI1 and ABI2.
ABA	PavPYR1b	PAV05_REGINAg0230981	Receptor	receptor component PYL/RCAR of cytoplasm-localized abscisic acid receptor complex	Abscisic acid receptor	AT4G17870	PYR1, RCAR11	Abscisic acid sensors. Mediate ABA-dependent regulation of protein phosphatase 2Cs ABI1 and ABI2.
GA	PavRGA1a	PAV01_REGINAg0049121	Signalling	DELLA-type gibberellin signal transducer	Belongs to the GRAS family	AT2G01570	RGA1, RGA	Putative transcriptional regulator repressing the gibberellin response and integration of phytohormone signalling. Rapidly degraded in response to GA. Involved in fruit and flower development.
GA	PavRGA1b	PAV07_REGINAg0354641	Signalling	transcription factor (GRAS)	Belongs to the GRAS family	AT2G01570	RGA1, RGA	Putative transcriptional regulator repressing the gibberellin response and integration of phytohormone signalling. Rapidly degraded in response to GA. Involved in fruit and flower development.
GA	PavRGL3a	PAV03_REGINAg0162741	Signalling	DELLA-type gibberellin signal transducer	Belongs to the GRAS family	AT5G17490	RGL3	DELLA subfamily member involved in GA signal transduction
GA	PavRGL3b	PAV03_REGINAg0183121	Signalling	DELLA-type gibberellin signal transducer	Belongs to the GRAS family	AT5G17490	RGL3	DELLA subfamily member involved in GA signal transduction
GA	PavRGL3c	PAV05_REGINAg0251081	Signalling	transcription factor (GRAS)	Belongs to the GRAS family	AT5G17490	RGL3	DELLA subfamily member involved in GA signal transduction
ABA	PavRHA2A	PAV01_REGINAg0047951	Signalling	RHA2 signal transducer of abscisic acid perception	E3 ubiquitin-protein ligase	AT1G15100	RHA2A	RING-H2 finger A2A
ABA	PavUGT71B6	PAV03_REGINAg0166711	Catabolism	UDP-glycosyltransferase 71A16	Belongs to the UDP-glycosyltransferase family	AT3G21780	UDP-glucosyl transferase 71B6	UDP-glucosyl transferase activity that was shown to preferentially glucosylates abscisic acid, and not its catabolites.

### Sheet: TableS3
Table S3. Differentially expressed genes. Differentially expressed genes (DEGs) between the different bud dormancy stages were assessed using DEseq2 R Bioconductor package (Love et al., 2014) on the candidate genes list (Table S2). As multiple testing implies the increment of false positives, p-values were corrected using Benjamini-Hochberg multiple testing correction method. Genes with an adjust…
gene id	Pathway	Function	Name	baseMean	log2FoldChange	pvalue	Adjusted p-value	Test
PAV01_REGINAg0039541	ABA	Synthesis	PavNCED4	34.9043	-1.42882	0.000762911	0.00305165	Ecodormancy vs Predormancy
PAV01_REGINAg0047951	ABA	Signalling	PavRHA2A	31.7635	1.70764	2.54934e-10	5.18366e-09	Dormancy release vs Predormancy
PAV01_REGINAg0050991	GA	Catabolism	PavGA2ox8a	3.63237	1.37336	0.00425448	0.0128239	Ecodormancy vs Predormancy
PAV01_REGINAg0054291	GA	Signalling	PavGASA1a	241.304	-3.99409	1.78661e-14	9.64769e-13	Endodormancy vs Dormancy release
PAV01_REGINAg0060361	ABA	Receptor	PavPYL2	11.6872	-1.61169	1.34735e-06	1.02735e-05	Dormancy release vs Predormancy
PAV01_REGINAg0062921	ABA	Signalling	PavABF1c	121.684	2.54533	5.94862e-09	4.61018e-08	Ecodormancy vs Endodormancy
PAV01_REGINAg0062941	ABA	Signalling	PavABI5a	196.575	2.56597	3.59193e-10	5.67611e-09	Ecodormancy vs Endodormancy
PAV01_REGINAg0063031	ABA	Catabolism	PavCYP707A4c	5.79681	-6.0495	1.85862e-11	3.96505e-10	Ecodormancy vs Predormancy
PAV01_REGINAg0067151	GA	Synthesis	PavGA3ox4	62.0079	5.75524	3.25833e-39	1.82466e-37	Dormancy release vs Predormancy
PAV02_REGINAg0084491	ABA	Synthesis	PavABA1b	12.4903	-6.35639	2.95365e-15	1.83126e-13	Ecodormancy vs Endodormancy
PAV02_REGINAg0086121	ABA	Synthesis	PavNCED1	79.0942	-1.14279	4.4451e-09	5.68973e-08	Ecodormancy vs Predormancy
PAV02_REGINAg0113621	GA	Synthesis	PavGA20ox1b	15.8035	-1.74688	0.000595391	0.00254034	Ecodormancy vs Predormancy
PAV02_REGINAg0128411	ABA	Receptor	PavPYL4b	6.68109	-3.27269	1.92045e-08	1.19068e-07	Ecodormancy vs Endodormancy
PAV02_REGINAg0132531	GA	Synthesis	PavGA20ox1c	19.7481	2.11142	0.00137707	0.00341514	Ecodormancy vs Endodormancy
PAV03_REGINAg0162611	GA	Signalling	PavGASAa	131.98	-3.3603	1.26157e-16	5.92938e-15	Ecodormancy vs Dormancy release
PAV03_REGINAg0166711	ABA	Catabolism	PavUGT71B6	124.969	2.98742	7.36788e-10	9.13617e-09	Ecodormancy vs Endodormancy
PAV03_REGINAg0177751	GA	Signalling	PavGASA6	131.181	-2.6936	4.06719e-08	2.05172e-07	Ecodormancy vs Endodormancy
PAV04_REGINAg0187231	GA	Catabolism	PavGA2ox8b	26.6188	3.94383	4.1648e-20	2.54053e-18	Dormancy release vs Predormancy
PAV04_REGINAg0192551	ABA	Receptor	PavPYL11	17.3027	-1.27375	0.0023555	0.00973606	Ecodormancy vs Predormancy
PAV04_REGINAg0195141	GA	Catabolism	PavGA2ox2	38.772	-3.80867	2.26574e-19	1.3821e-17	Dormancy release vs Predormancy
PAV04_REGINAg0195411	ABA	Synthesis	PavNCED9	4.69876	-4.47808	0.000224478	0.00101015	Endodormancy vs Dormancy release
PAV04_REGINAg0205581	ABA	Synthesis	PavNCED3	48.0243	4.15201	4.30198e-08	2.05172e-07	Ecodormancy vs Endodormancy
PAV04_REGINAg0213731	GA	Catabolism	PavGA2ox8c	16.3812	3.96295	3.30395e-09	9.74665e-08	Ecodormancy vs Endodormancy
PAV04_REGINAg0222071	GA	Signalling	PavGASAb	173.477	-2.13491	2.77252e-23	1.21991e-21	Ecodormancy vs Dormancy release
PAV05_REGINAg0228051	ABA	Synthesis	PavABA4b	26.8176	-1.37857	1.52946e-06	1.22357e-05	Ecodormancy vs Predormancy
PAV05_REGINAg0230981	ABA	Receptor	PavPYR1a	13.8904	-1.25902	2.08778e-06	1.48465e-05	Ecodormancy vs Predormancy
PAV05_REGINAg0230981	ABA	Receptor	PavPYR1b	13.8904	-1.25902	2.08778e-06	1.48465e-05	Ecodormancy vs Predormancy
PAV05_REGINAg0234291	ABA	Catabolism	PavCYP707A1b	46.9469	4.39898	1.65232e-06	2.0654e-05	Endodormancy vs Predormancy
PAV05_REGINAg0253451	GA	Signalling	PavGASA2	233.745	-1.69123	1.36987e-14	3.01371e-13	Ecodormancy vs Dormancy release
PAV05_REGINAg0255661	GA	Signalling	PavGASAc	27.45	-3.04724	5.26256e-10	5.78881e-09	Ecodormancy vs Dormancy release
PAV06_REGINAg0272091	ABA	Catabolism	PavCYP707A2	11.3638	3.34182	1.40733e-08	2.20482e-07	Ecodormancy vs Dormancy release
PAV06_REGINAg0304741	ABA	Receptor	PavPYL4a	21.6865	-4.39338	6.36064e-14	2.0354e-12	Ecodormancy vs Predormancy
PAV07_REGINAg0340851	ABA	Synthesis	PavABA1a	54.3883	-1.00327	0.00644412	0.017282	Ecodormancy vs Endodormancy
PAV07_REGINAg0340951	ABA	Catabolism	PavCYP707A4b	4.61102	-6.64259	3.04039e-09	2.69292e-08	Ecodormancy vs Endodormancy
PAV07_REGINAg0345361	GA	Signalling	PavGASA1c	18.9443	-5.13373	4.08819e-06	2.13494e-05	Ecodormancy vs Dormancy release
PAV07_REGINAg0350441	ABA	Signalling	PavHAB1	11.2361	1.82767	4.63533e-06	2.1786e-05	Ecodormancy vs Dormancy release
PAV07_REGINAg0354561	GA	Synthesis	PavGA3ox1a	2.30215	-3.70981	0.00118847	0.00393616	Ecodormancy vs Endodormancy
PAV07_REGINAg0354641	GA	Signalling	PavRGA1b	104.722	-1.42834	9.2819e-09	8.16807e-08	Ecodormancy vs Dormancy release
PAV08_REGINAg0370341	GA	Signalling	PavGASAd	18.507	-2.11615	5.14237e-05	0.000177126	Ecodormancy vs Endodormancy
PAV08_REGINAg0381891	ABA	Catabolism	PavCYP707A4a	27.7984	-2.07588	8.88598e-18	5.68703e-16	Ecodormancy vs Predormancy
PAV08_REGINAg0381971	ABA	Signalling	PavABF1b	8.53117	1.09278	0.0113054	0.0221397	Ecodormancy vs Dormancy release
PAV08_REGINAg0400271	GA	Receptor	PavGID1B	198.963	1.30155	0.00108102	0.00406973	Ecodormancy vs Predormancy

### Sheet: TableS4
Table S4. Parameters and residual sum of squares for the best models corresponding to the different gene sets tested to predict abscisic acid levels. The model highilighted in yellow was used in the study for prediction.
	Model parameter											Number of parameters	Residual sum of squares	RMSE Regina	RMSE Cristobalina	RMSE all data	Best model
	PavNCED1	PavNCED3	PavNCED4	PavNCED9	PavCYP707A1b	PavCYP707A2	PavCYP707A4a	PavCYP707A4b	PavCYP707A4c	PavUGT71B6
Model 10 genes	0.00092714	0.000678412	0.000428217	0.000603898	0.000206217	0.000165974	0.00123134	0.0036123	0.00429451	0.000178932		10	4.81287	0.569571	0.376676	0.469704	Best model for 10 genes
Model 9 genes no NCED1		0.000827623	8.87279e-05	0.000617667	0.000140435	7.59106e-05	0.000282005	0.00376861	0.00380501	5.27911e-05		9	8.3129	0.82465	0.315633	0.59161
Model 9 genes no NCED3	0.000915983		0.00052837	0.000753021	0.000115975	0.000294986	0.00140664	0.00119922	0.000761119	8.09916e-05		9	6.5386	0.488645	0.647115	0.584053
Model 9 genes no NCED4	0.000987584	0.000913105		0.000495227	0.000353081	0.000694597	0.0034304	0.000750054	0.000367662	1.45728e-05		9	4.8449	0.582799	0.3607	0.469573
Model 9 genes no NCED9	0.000987584	0.000913105	0.000495227		0.000353081	0.000694597	0.0034304	0.000750054	0.000367662	1.45728e-05		9	4.7962	0.551445	0.406718	0.474593
Model 9 genes no A1b	0.000945078	0.000324736	7.17267e-05	0.000311828		0.000148987	0.00179318	0.0037329	0.000247851	0.000117447		9	5.1351	0.576078	0.409594	0.488421
Model 9 genes no A2	0.00084243	0.000622772	0.000797864	0.000191367	0.000409211		0.00193962	0.00138149	0.00311321	0.000101503		9	3.6726	0.490504	0.345287	0.414221	Best model for 9 genes
Model 9 genes no A4a	0.000571894	0.000892946	0.000189032	0.000424745	0.000238038	0.000326392		0.00311002	0.00486432	0.000155754		9	8.6749	0.776177	0.473761	0.622502
Model 9 genes no A4b	0.000749107	0.000676912	0.000348621	0.000835786	0.000291956	7.23009e-05	0.00226091		0.00444749	6.38006e-05		9	3.6894	0.513287	0.31179	0.41101
Model 9 genes no A4c	0.000897551	0.00099292	0.000515846	0.000897756	0.00050967	4.55703e-05	0.00395647	0.000127351		6.4211e-05		9	4.4952	0.551752	0.365477	0.455276
Model 9 genes no UGT	0.000838297	0.000993251	0.000983702	0.000325324	0.000482993	0.000510163	0.00345781	5.75296e-05	0.00372802			9	4.3514	0.532848	0.37743	0.451089
Model 8 genes no NCED1		0.000850669	0.000676199	0.000461949	0.000228154		0.000629377	8.01043e-05	0.00321646	5.17893e-05		8	4.685	0.585215	0.329952	0.457865
Model 8 genes no NCED3	0.000885575		0.00039035	0.00092787	5.18744e-05		0.00196268	0.00165453	0.00481545	4.75984e-05		8	4.9659	0.537758	0.444753	0.487055
Model 8 genes no NCED4	0.000901493	0.000457847		0.000211228	0.000226603		0.00203612	0.000606976	0.00142323	6.38017e-05		8	3.4559	0.436892	0.392982	0.412497
Model 8 genes no NCED9	0.000988718	0.000953142	0.000691611		0.000375283		0.00264967	0.00125061	0.00268922	0.000128679		8	3.4346	0.469817	0.340785	0.401563
Model 8 genes no A1b	0.000656831	0.000336824	0.000102457	5.98143e-05			0.00103633	0.00364325	0.00252347	7.56281e-05		8	4.4359	0.49587	0.440645	0.465272
Model 8 genes no A4a	0.00026989	0.000227153	0.000381376	0.000791076	3.97959e-05			0.00199454	0.0046423	8.3355e-05		8	6.6311	0.677661	0.422727	0.547457
Model 8 genes no A4b	0.00080219	0.000851881	9.34447e-05	5.34315e-05	0.000271391		0.00234466		0.00134321	7.44407e-05		8	3.1573	0.440406	0.343938	0.388501	Best model for 8 genes
Model 8 genes no A4c	0.00080219	0.000851881	9.34447e-05	5.34315e-05	0.000271391		0.00234466	0.00134321		7.44407e-05		8	3.4873	0.431376	0.40267	0.415296
Model 8 genes no UGT	0.000622117	0.000836152	0.000252028	1.07728e-05	0.000189068		0.00306311	5.43931e-05	0.00298774			8	4.1719	0.540924	0.334994	0.435925
Model 7 genes no NCED1		0.000575257	0.000551492	0.00039395	5.96128e-05		0.000842917		0.00374918	5.08302e-06		7	5.3096	0.55384	0.463497	0.504457
Model 7 genes no NCED3	0.000804357		0.000162346	0.00011428	9.46444e-05		0.00112898		0.00480911	2.01452e-05		7	4.2741	0.411798	0.513757	0.472481
Model 7 genes no NCED4	0.00098449	0.000724548		0.000227778	0.000264647		0.00194048		0.000568625	0.000129957		7	3.2817	0.398151	0.414411	0.407476	Best model for 7 genes
Model 7 genes no NCED9	0.00098449	0.000724548	0.000227778		0.000264647		0.00194048		0.000568625	0.000129957		7	3.5265	0.385879	0.455775	0.427029
Model 7 genes no A1b	0.000570916	9.00537e-05	0.000421886	0.000184401			0.00162613		0.00287352	1.6537e-05		7	4.7071	0.537838	0.416151	0.472502
Model 7 genes no A4a	9.65464e-05	0.000471408	0.000433739	0.000895606	0.000187285				0.00443225	7.2174e-05		7	6.6448	0.725027	0.322906	0.534833
Model 7 genes no A4c	0.000936729	0.00088634	3.57639e-05	0.000967466	0.00031358		0.00219756			0.000144485		7	3.2973	0.388966	0.428876	0.412134
Model 7 genes no UGT	0.000720081	0.000965446	0.000439745	8.71151e-06	0.000391864		0.00330912		0.0048776			7	3.8507	0.538624	0.285349	0.414063
Model 6 genes no NCED1		0.00077187		0.000134195	3.6954e-05		0.000726676		0.00211884	3.8059e-05		6	5.4385	0.62879	0.34769	0.489178
Model 6 genes no NCED3	0.000895844			0.000940664	9.58216e-05		0.000933947		0.00253798	0.000100576		6	4.2959	0.409995	0.517802	0.474312
Model 6 genes no NCED9	0.000941582	0.000729881			0.000250661		0.00208525		0.00187559	0.000104275		6	3.1159	0.443341	0.331362	0.383696	Best model for 6 genes
Model 6 genes no A1b	0.00051995	0.000205052		0.000101976			0.00149576		0.00119719	2.4609e-05		6	4.0574	0.538529	0.321112	0.428645
Model 6 genes no A4a	0.000362607	0.000528163		0.000488827	0.000120242				0.00449572	0.000117945		6	6.7609	0.712775	0.36242	0.542076
Model 6 genes no A4c	0.000900756	0.000825872		0.000288065	0.000282126		0.00217602			0.000115133		6	3.2165	0.409544	0.39323	0.400349
Model 6 genes no UGT	0.00079779	0.000409455		2.40331e-06	0.000183255		0.00224875		0.00361313			6	3.8184	0.482412	0.380822	0.427616
Model 5 genes no NCED1		0.000822803			0.000147638		0.00108478		0.000824911	1.79841e-06		5	6.2163	0.686621	0.330653	0.515304
Model 5 genes no NCED3	0.000971607				0.00012065		0.00167094		0.000538646	6.06175e-05		5	4.0422	0.448334	0.450097	0.449337
Model 5 genes no A1b	0.000571343	2.34918e-05					0.00113884		0.00359406	7.81827e-06		5	3.7692	0.513982	0.314093	0.412379
Model 5 genes no A4a	0.000381909	0.000493889			0.000146123				0.00456065	9.7243e-05		5	8.2127	0.507818	0.333467	0.4177
Model 5 genes no A4c	0.000627257	0.000654353			0.000192771		0.00217295			3.69819e-05		5	3.7549	0.795611	0.364785	0.590528
Model 5 genes no UGT	0.000930147	0.000662017			0.000282204		0.00313051		0.00453804			5	3.7245	0.48352	0.365547	0.420517	Best model for 5 genes
Model 4 genes no NCED1		0.000593114			2.73261e-05		0.000817985		0.00155786			4	5.0946	0.617535	0.319479	0.471743
Model 4 genes no NCED3	0.000969443				0.000131503		0.00195466		0.00488911			4	3.7718	0.472761	0.388858	0.427078	Best model for 4 genes
Model 4 genes no A1b	0.000555347	1.5863e-05					0.001031		0.00497062			4	3.8611	0.517765	0.331035	0.421847
Model 4 genes no A4a	4.72074e-05	0.000222452			2.80352e-06				0.00372896			4	8.0718	0.818503	0.289619	0.580252
Model 4 genes no A4c	0.000235788	0.000294454			4.76021e-06		0.0011234					4	4.3072	0.540912	0.351142	0.443087
Model 3 genes no NCED1					2.18848e-05		1.77652e-05		1.52944e-05			3	28.052	1.47887	0.612569	1.07555
Model 3 genes no A1b	0.000554718						0.0010354		0.00432846			3	3.8498	0.507264	0.34735	0.423799	Best model for 3 genes
Model 3 genes no A4a	0.000249126				6.82387e-06				0.00493539			3	7.4597	0.777112	0.313131	0.562372
Model 3 genes no A4c	0.000633713				7.59219e-06		0.00180494					3	4.6718	0.521068	0.433493	0.473262
